# Chromosome level assembly of wild spinach provides insights into the divergence of homo- and heteromorphic plant sex-chromosomes

**DOI:** 10.1101/2023.07.17.549201

**Authors:** Edouard I. Severing, Edwin van der Werf, Martijn P.W. van Kaauwen, Linda Kodde, Chris Kik, Rob van Treuren, Richard G.F. Visser, Richard Finkers, Yuling Bai

## Abstract

**Background:** Cultivated spinach (*Spinacia oleracea)* is a highly nutritional crop species of great economical value that belongs to a genus of dioecious plant species with both homomorphic and heteromorphic sex chromosomes. The wild spinach species *Spinacia turkestanica* and *Spinacia tetrandra* are important genetic sources for improving cultivated spinach and excellent material for studying sex chromosome evolution in plants. However, until now there were no publicly available genome assemblies for these species.

**Results:** Here we sequenced and assembled the genomes of *S. turkestanica* and *S. tetrandra* and performed a tri-way comparative analysis with *S. oleracea*. We show that many abiotic- and biotic stress related gene clusters have expanded through tandem duplication in *S. tetrandra* after it diverged from the *S. turkestanica* - *S. oleracea* lineage. Focussing on the sex chromosomes we found that the previously identified inversion distinguishing the *S. oleracea* male- and female-SEX DETERMINING REGIONs (SDRs) is conserved in *S. turkestanica*. Although, the SDRs of these two species coincides with the PSEUDO AUTOSOMAL REGION of *S. tetrandra* the gene content is only partially conserved and the genetic factors determining sex in these species might differ. Finally, we show that recombination suppression between the *S. tetrandra* X- and Y-chromosomes resulted in a highly degenerated Y-chromosome and started before the species diverged from *S. turkestanica* and *S. oleracea*.

**Conclusions:** We expect that the novel wild spinach species genomes are of great value to the breeding community and evolutionary biologist especially focussing on the evolution of sex chromosomes in plants.
