## Additional File 2 for "Chromosome level assembly of wild spinach provides insights into the divergence of homo- and heteromorphic plant sex-chromosomes"

### Sheet: Table S4
Table S4	Conserved Synteny around B3 domain-containing protein(Svir|g2945.t1)
Block Nr	Stet gene	Stet chrom	Stet Pos	Sol-X-gene	Sol-X-chrom	Sol-X-pos	Stet-Y-gene	Stet-Y-chrom	Stet-Y-pos	Bvul-gene	Bvul-Chrom	BvulPos	Function annotation
245	Stet|g4002.t1	STEv1.1_chr1X	108285758	Svir|g2902.t1	rSPOVchr1	90975410	Stet|g10971.t1	chrY	134710908	NA	NA	NA	-
245	Stet|g4003.t1	STEv1.1_chr1X	108349872	Svir|g2924.t1	rSPOVchr1	91682273	NA	chrY	NA	Beta|EL10Ac1g01726.1.EL10_1.0	Chr1	33593021	3-ketoacyl-coa synthase
245	Stet|g4007.t1	STEv1.1_chr1X	108663847	Svir|g2935.t1	rSPOVchr1	92034718	Stet|g10606.t1	chrY	105026004	Beta|EL10Ac1g01723.1.EL10_1.0	Chr1	33417297	BRI1 kinase inhibitor
245	Stet|g4014.t1	STEv1.1_chr1X	109604899	Svir|g2942.t1	rSPOVchr1	92504894	Stet|g10620.t1	chrY	106173495	Beta|EL10Ac1g01720.1.EL10_1.0	Chr1	33120499	protein phosphatase 2C 12
245	Stet|g4018.t1	STEv1.1_chr1X	109802724	Svir|g2945.t1	rSPOVchr1	92699690	Stet|g10866.t1	chrY	127457930	Beta|EL10Ac1g01718.1.EL10_1.0	Chr1	33026161	B3 domain-containing protein
245	Stet|g4030.t1	STEv1.1_chr1X	110422602	Svir|g2946.t1	rSPOVchr1	92763971	Stet|g10695.t1	chrY	113345249	NA	NA	NA	The proteasome is a multicatalytic proteinase complex which is characterized by its ability to cleave peptides with Arg, Phe, Tyr, Leu, and Glu adjacent to the leaving group at neutral or slightly basic pH
*Conserved colinearity in Sol-X (chromosome X of S.oleracea), Stetrandra Y chromosome (Stet-Y) and Beta vulgaris (Bvul) are marked in yellow.

### Sheet: Table S5
Table S5 Conserved Synteny around Svir|g3123.t1 (AT2G04220.1)
Block Nr	Stet gene	Stet chrom	Stet Pos	Sol-X-gene	Sol-X-chrom	Sol-X-pos	Stet-Y-gene	Stet-Y-chrom	Stet-Y-pos	Bvul-gene	Bvul-Chrom	BvulPos	Function annotation
149	Stet|g3464.t1	STEv1.1_chr1X	78607644	Svir|g3093.t1	rSPOVchr1	99577522	Stet|g12938.t1	chrY	268613157	Beta|EL10Ac9g20726.1.EL10_1.0	Chr9	3172856	Cytochrome b6-f complex iron-sulfur subunit
149	Stet|g3466.t1	STEv1.1_chr1X	78622777	Svir|g3094.t1	rSPOVchr1	99620068	Stet|g12929.t1	chrY	267639405	Beta|EL10Ac9g20722.1.EL10_1.0	Chr9	3124222	5' exonuclease
149	Stet|g3470.t1	STEv1.1_chr1X	78888493	Svir|g3102.t1	rSPOVchr1	100009155	Stet|g12931.t1	chrY	268004588	Beta|EL10Ac9g20979.1.EL10_1.0	Chr9	12476957	Belongs to the universal ribosomal protein uL6 family
149	Stet|g3471.t1	STEv1.1_chr1X	79337331	Svir|g3111.t1	rSPOVchr1	100384666	Stet|g12722.t1	chrY	253481702	Beta|EL10Ac9g20667.1.EL10_1.0	Chr9	982344	Transmembrane protein 97-like
149	Stet|g3472.t1	STEv1.1_chr1X	79343337	Svir|g3112.t1	rSPOVchr1	100391102	NA	chrY	NA	Beta|EL10Ac9g20666.1.EL10_1.0	Chr9	964758	-
149	Stet|g3474.t1	STEv1.1_chr1X	79360625	Svir|g3123.t1	rSPOVchr1	100617551	Stet|g12725.t1	chrY	254005471	Beta|EL10Ac9g20664.1.EL10_1.0	Chr9	892712	Plant protein of unknown function (DUF868)
149	Stet|g3475.t1	STEv1.1_chr1X	79369876	Svir|g3124.t1	rSPOVchr1	100623992	Stet|g12726.t1	chrY	254014718	Beta|EL10Ac4g08648.1.EL10_1.0	Chr4	26220334	exocyst complex component
149	Stet|g3477.t1	STEv1.1_chr1X	79884792	Svir|g3128.t1	rSPOVchr1	100863920	Stet|g12754.t1	chrY	255108367	Beta|EL10Ac9g20647.1.EL10_1.0	Chr9	176445	intermembrane lipid transfer activity
149	Stet|g3482.t1	STEv1.1_chr1X	80367561	Svir|g3129.t1	rSPOVchr1	101190485	Stet|g12760.t1	chrY	255400091	Beta|EL10Ac9g20642.1.EL10_1.0	Chr9	26064	Protein of unknown function, DUF604
149	Stet|g3488.t1	STEv1.1_chr1X	80718450	Svir|g3139.t1	rSPOVchr1	101625677	Stet|g11918.t1	chrY	194887071	Beta|EL10Ac9g20651.1.EL10_1.0	Chr9	423157	Belongs to the formin-like family
*Conserved colinearity in Sol-X (chromosome X of S.oleracea), Stetrandra Y chromosome (Stet-Y) and Beta vulgaris (Bvul) are marked in yellow.

### Sheet: Table S6
Table S6. Local co-linearity between S.oleracea X (Svir) and Y-specific SDR region
Svir_Chrom	Svir_Start	Svir_End	SO.Y_gene	SO.Y_start	SO.Y_end	Trace-Negative	Trace-Positive	Annotation
rSPOVchr1	103716909	103724834	YY22490	159159089	159170249	N	.	SOVF_014820, partial
rSPOVchr1	103154197	103161923	YY16084	159231726	159240958	.	P	54S ribosomal protein L24, mitochondrial-like
rSPOVchr1	103162541	103163102	YY16083	159241303	159241864	.	P	uncharacterized
rSPOVchr1	103215280	103219619	YY27714	159269168	159273506	.	P	uncharacterized
rSPOVchr1	103226060	103233272	YY27713	159279971	159287427	N	P	SOVF_079090
rSPOVchr1	103234108	103247298	YY27712	159287836	159301320	.	P	protoheme IX farnesyltransferase, mitochondrial
rSPOVchr1	103054708	103055548	YY31567	159359734	159360574	N	.	uncharacterized
rSPOVchr1	102951740	102963765	YY27824	159373560	159398247	N	.	polyprotein [Oryza australiensis]
rSPOVchr1	102848464	102848658	YY22500	159441638	159443841	N	.	zinc finger CCCH domain-containing protein 39
.	.	.	YY40293	159591025	159591522	.	.	SOVF_119620, partial
.	.	.	YY20280	159616473	159617830	.	.	protein NRT1/ PTR FAMILY 6.4*
.	.	.	YY20279	159618772	159619733	.	.	eukaryotic translation initiation factor 3 subunit A-like*
rSPOVchr1	102303179	102303583	YY39877	159714162	159714566	.	.	uncharacterized
.	.	.	YY34990	159975893	159992027	.	.	uncharacterized
.	.	.	YY39000	160008648	160009064	.	.	glutathione S-transferase T3-like
rSPOVchr1	170008765	170010779	YY40081	160053220	160055233	.	.	pseudo histidine-containing phosphotransfer protein 6
rSPOVchr1	149453322	149456483	YY36341	160077151	160080677	.	.	ABC transporter G family member 9
N and P mark genes in the longest inverse and syntenic chain, respectively

### Sheet: Table S7
Table S7. Local co-linearity between S.turkestanica 1Y (Sturk) and Y-specific SDR region
Sturk_Chrom	Sturk_Start	Sturk_End	SO.Y_gene	SO.Y_start	SO.Y_end	Trace-Negative	Trace-Positive	Annotation
uSTU_chr1	63357718	63360123	YY22490	159159089	159170249	.	.	SOVF_014820, partial
uSTU_chr1	97854668	97862389	YY16084	159231726	159240958	N	P	54S ribosomal protein L24, mitochondrial-like
.	.	.	YY16083	159241303	159241864	.	.	uncharacterized
uSTU_chr1	97931403	97935730	YY27714	159269168	159273506	.	P	uncharacterized
uSTU_chr1	97942188	97949381	YY27713	159279971	159287427	.	P	SOVF_079090
uSTU_chr1	97950217	97963404	YY27712	159287836	159301320	.	P	protoheme IX farnesyltransferase, mitochondrial
uSTU_chr1	97755414	97756254	YY31567	159359734	159360574	N	.	uncharacterized
uSTU_chr1	97679063	97691086	YY27824	159373560	159398247	N	.	polyprotein [Oryza australiensis]
uSTU_chr1	97580603	97580797	YY22500	159441638	159443841	N	.	zinc finger CCCH domain-containing protein 39
.	.	.	YY40293	159591025	159591522	.	.	SOVF_119620, partial
.	.	.	YY20280	159616473	159617830	.	.	protein NRT1/ PTR FAMILY 6.4*
.	.	.	YY20279	159618772	159619733	.	.	eukaryotic translation initiation factor 3 subunit A-like*
.	.	.	YY39877	159714162	159714566	.	.	uncharacterized
.	.	.	YY34990	159975893	159992027	.	.	uncharacterized
.	.	.	YY39000	160008648	160009064	.	.	glutathione S-transferase T3-like
uSTU_chr1	167967278	167969298	YY40081	160053220	160055233	.	.	pseudo histidine-containing phosphotransfer protein 6
uSTU_chr1	146949507	146952683	YY36341	160077151	160080677	.	.	ABC transporter G family member 9
N and P mark genes in the longest inverse and syntenic chain, respectively

### Sheet: Table S8
Table S8. Local co-linearity between S.tetrandra 1X (Stet.x) and Y-specific SDR region
Stet.x_Chrom	Stet.x_Start	Stet.x_End	SO.Y_gene	SO.Y_start	SO.Y_end	Trace-Negative	Trace-Positive	Annotation
.	.	.	YY22490	159159089	159170249	.	.	SOVF_014820, partial
STEv1.1_chr1X	48449376	48456859	YY16084	159231726	159240958	.	P	54S ribosomal protein L24, mitochondrial-like
.	.	.	YY16083	159241303	159241864	.	.	uncharacterized
.	.	.	YY27714	159269168	159273506	.	.	uncharacterized
STEv1.1_chr1X	48606798	48610505	YY27713	159279971	159287427	.	P	SOVF_079090
STEv1.1_chr1X	48611419	48625480	YY27712	159287836	159301320	.	P	protoheme IX farnesyltransferase, mitochondrial
.	.	.	YY31567	159359734	159360574	.	.	uncharacterized
.	.	.	YY27824	159373560	159398247	.	.	polyprotein [Oryza australiensis]
.	.	.	YY22500	159441638	159443841	.	.	zinc finger CCCH domain-containing protein 39
.	.	.	YY40293	159591025	159591522	.	.	SOVF_119620, partial
.	.	.	YY20280	159616473	159617830	.	.	protein NRT1/ PTR FAMILY 6.4*
.	.	.	YY20279	159618772	159619733	.	.	eukaryotic translation initiation factor 3 subunit A-like*
STEv1.1_chr1X	176738119	176738451	YY39877	159714162	159714566	.	.	uncharacterized
.	.	.	YY34990	159975893	159992027	.	.	uncharacterized
.	.	.	YY39000	160008648	160009064	.	.	glutathione S-transferase T3-like
STEv1.1_chr1X	165781846	165784468	YY40081	160053220	160055233	.	.	pseudo histidine-containing phosphotransfer protein 6
STEv1.1_chr1X	212138106	212142801	YY36341	160077151	160080677	.	.	ABC transporter G family member 9
N and P mark genes in the longest inverse and syntenic chain, respectively

### Sheet: Table S9
Table S9. Local co-linearity between S.tetrandra 1Y (Stet.y) and Y-specific SDR region
Stet.y_Chrom	Stet.y_Start	Stet.y_End	SO.Y_gene	SO.Y_start	SO.Y_end	Trace-Negative	Trace-Positive	Annotation
STEv1.1_chr1Y	90925520	90932904	YY22490	159159089	159170249	.	.	SOVF_014820, partial
STEv1.1_chr1Y	48456723	48464205	YY16084	159231726	159240958	.	P	54S ribosomal protein L24, mitochondrial-like
.	.	.	YY16083	159241303	159241864	.	.	uncharacterized
.	.	.	YY27714	159269168	159273506	.	.	uncharacterized
STEv1.1_chr1Y	48614148	48617855	YY27713	159279971	159287427	.	P	SOVF_079090
STEv1.1_chr1Y	48618770	48632832	YY27712	159287836	159301320	.	P	protoheme IX farnesyltransferase, mitochondrial
.	.	.	YY31567	159359734	159360574	.	.	uncharacterized
.	.	.	YY27824	159373560	159398247	.	.	polyprotein [Oryza australiensis]
.	.	.	YY22500	159441638	159443841	.	.	zinc finger CCCH domain-containing protein 39
.	.	.	YY40293	159591025	159591522	.	.	SOVF_119620, partial
.	.	.	YY20280	159616473	159617830	.	.	protein NRT1/ PTR FAMILY 6.4*
.	.	.	YY20279	159618772	159619733	.	.	eukaryotic translation initiation factor 3 subunit A-like*
.	.	.	YY39877	159714162	159714566	.	.	uncharacterized
STEv1.1_chr1Y	304532190	304535000	YY34990	159975893	159992027	.	.	uncharacterized
STEv1.1_chr1Y	94067478	94070286	YY34990	159975893	159992027	.	.	uncharacterized
.	.	.	YY39000	160008648	160009064	.	.	glutathione S-transferase T3-like
STEv1.1_chr1Y	3281962	3282090	YY40081	160053220	160055233	.	.	pseudo histidine-containing phosphotransfer protein 6
STEv1.1_chr1Y	75420961	75425230	YY36341	160077151	160080677	.	.	ABC transporter G family member 9
N and P mark genes in the longest inverse and syntenic chain, respectively

### Sheet: Table S10
Table S10. Local co-linearity between B.vulgaris (Beta) and Y-specific SDR region
Beta_Chrom	Beta_Start	Beta_End	SO.Y_gene	SO.Y_start	SO.Y_end	Trace-Negative	Trace-Positive	Annotation
.	.	.	YY22490	159159089	159170249	.	.	SOVF_014820, partial
.	.	.	YY16084	159231726	159240958	.	.	54S ribosomal protein L24, mitochondrial-like
.	.	.	YY16083	159241303	159241864	.	.	uncharacterized
.	.	.	YY27714	159269168	159273506	.	.	uncharacterized
Chr4_EL10_PGA_scaffold1	33777644	33780014	YY27713	159279971	159287427	N	.	SOVF_079090
Chr4_EL10_PGA_scaffold1	33665125	33677378	YY27712	159287836	159301320	N	.	protoheme IX farnesyltransferase, mitochondrial
.	.	.	YY31567	159359734	159360574	.	.	uncharacterized
.	.	.	YY27824	159373560	159398247	.	.	polyprotein [Oryza australiensis]
.	.	.	YY22500	159441638	159443841	.	.	zinc finger CCCH domain-containing protein 39
.	.	.	YY40293	159591025	159591522	.	.	SOVF_119620, partial
.	.	.	YY20280	159616473	159617830	.	.	protein NRT1/ PTR FAMILY 6.4*
Chr4_EL10_PGA_scaffold1	55415251	55415638	YY20279	159618772	159619733	.	P	eukaryotic translation initiation factor 3 subunit A-like*
.	.	.	YY39877	159714162	159714566	.	.	uncharacterized
.	.	.	YY34990	159975893	159992027	.	.	uncharacterized
.	.	.	YY39000	160008648	160009064	.	.	glutathione S-transferase T3-like
.	.	.	YY40081	160053220	160055233	.	.	pseudo histidine-containing phosphotransfer protein 6
Chr4_EL10_PGA_scaffold1	9076468	9080128	YY36341	160077151	160080677	.	P	ABC transporter G family member 9
N and P mark genes in the longest inverse and syntenic chain, respectively
